# A specialized ARGONAUTE enables trans-species RNA interference in plant immunity

**DOI:** 10.64898/2026.02.18.706620

**Authors:** Min Wang, Chao Yang, Enoch Lok Him Yuen, Xiaodong Fang, Fan Qi, Shuang Yang, Benjamin L Koch, Kun Li, Yingnan Hou, Taerin Oh, Bozeng Tang, Li Feng, Xiuren Zhang, Tolga Osman Bozkurt, Xiaoqi Feng, Wenbo Ma

## Abstract

Trans-species RNA interference (tsRNAi), in which plants produce small RNAs (sRNAs) to silence target genes in pathogens, has emerged as a promising strategy for disease control. However, whether tsRNAi constitutes an endogenous, regulated immune response remains unclear. Here, we show that ARGONAUTE10 (AGO10) plays a critical role in pathogen-induced tsRNAi. Loss of AGO10 in Arabidopsis abolished pathogen gene silencing during infection, leading to hypersusceptibility to oomycete and fungal pathogens. Importantly, AGO10 rapidly responds to pathogen infection through increased protein accumulation and re-location into discrete cytoplasmic condensates, thus promoting the production of trans-species sRNAs at the pathogen infection sites. This immune responsiveness relies on the N terminal intrinsically disordered region (IDR) of AGO10, which is responsible for sensing and responding to immune activation. Specific features in the IDR partitions AGO10 into two deeply diverged subgroups, AGO10a and AGO10b, with the immune responsiveness and defense function evolutionarily conserved in AGO10a but not AGO10b. Together, these findings establish tsRNAi as a bona fide, evolutionarily conserved immune response and position AGO10 as a signal-responsive hub linking pathogen perception to tsRNAi-based defense.
