## Supplementary material for "A specialized ARGONAUTE enables trans-species RNA interference in plant immunity": Table S1

### Sheet: Sheet1
Supplementary Table1. Sequences of the oligonucleotides used in this study
Name	Sequence (5'-3')	Purpose
SALK_076299-LP	TTCTGGGTATTCCCAATTTCC	Mutants genotyping
SALK_076299-RP	TTCCAAGTGTTCCAAATCCAG
SALK_000457-LP	AGGTGGCAATCAAGTTTGTTG
SALK_000457-RP	AATTTTGCATGCCTACATTGG
AGO1_1954-F	CCTGAGCAAGTAGAGAAGGTC
AGO1_3092-R	GAGTGGCCTCACTGCAG
SALK_003380-LP	TGTGGAAGAGGAATTGATTGG
SALK_003380-RP	AGCACCAATGAACATGACCTC
WDL393-396M21-LP	TTTCGTTAATGACGTGGAAGC
WDL393-396M21-RP	CGCATCAGCACCTTCTCTAAC
SALK_071772-LP	TTCTCCAGCTGGCTAGCTATG
SALK_071772-RP	CCCAGAAAGGTGACATCTTTG
SALK_063806-LP	GGATTGTCTCTCAGTGTTGCC
SALK_063806-RP	TGAGCATTTGCAACTGATCAG
SALK_031553-LP	GTCTGGGAAACCCAAAGAGAC
SALK_031553-RP	ACCGGAAGAACTACCACCATC
CS24281-F	GATAGAGAAGGGAAATATCTAAGGC
CS24281-R	TCAGCAGTAAAACATGAGATTCTTG
SALK_139894-LP	TCCCTGTTTTGGTTCCTTTTC
SALK_139894-RP	TCCTGTTCCTGTTTCCATGAC
SALK_127358-LP	ATGAGTGGCCATTGTCTTGAG
SALK_127358-RP	TTTCCTTTTTGCTTGTGGATG
AtRub-F4	GCAAGTGTTGGGTTCAAAGCTGGTG	Biomass of P. capsici
AtRub-R4	CCAGGTTGAGGAGTTACTCGGAATGCTG
CAP-Fw	TTTAGTTGGGGGTCTTGTACC
CAP-Rv	CCTCCACAACCAGCAACA
siR1310-RT primer	GTCGTATCCAGTGCAGGGTCCGAGGTATTCGCACTGGATACGACGATTCG	Stem-loop realtime PCR
siR1310-forward primer	CGGCGGAAAGAGGATGTCAAC
siR1511-RT primer	GTCGTATCCAGTGCAGGGTCCGAGGTATTCGCACTGGATACGACAAGTAT
siR1511-forward primer	GGTCGTCCAAGCGAATGATG
AtACTIN-F	ACCTGAAAGGAAGTACAGTGTCTG
AtACTIN-R	CTGGACCTGCCTCATCATACTC
phyca-554980-qRT-F	AGGTTGGTAGCACGACTTCA	Realtime PCR of genes in P. capsici
phyca-554980-qRT-R	CTACACCATCAGCCTCCACA
Pc76RTF	ATGGCCTATGTGACGCAGAT
Pc76RTR	TATTGGTCGATTCGCTTGGC
AGO10-PGDR-F	GAGCTCAAGCTTCGAATTCTGCAATGCCGATTAGGCAAATGAA	Vector construction
AGO10-PGDR-R	AGATCCGGTGGATCCCGGGCCCGCTTAGCAGTAGAACATTACTCTCTTCA
AGO10ΔIDR-PGDR-F	GAGCTCAAGCTTCGAATTCTGCAATGTCAAACTTTGCTCCAAGACCTG
AGO10IDR-PGDR-F	AGATCCGGTGGATCCCGGGCCCGCTTAGTTTTTACGAACACCCATCTGC
86977-GFP-F	TTTACAATTATCGATACAATGGTGAGCAAGGGCGAGGAGC
86977-GFP-R	ATATCTCATTAAAGCAGGACGGTACCGCCACCTGAGCCACCCCCTGAACCTCCGCCCTTGTACAGCTCGTCCATGC
AGO10_86977GFP-F	GGGGGTGGCTCAGGTGGCGGTACCATGCCGATTAGGCAAATGAA
AGO10-86977-R	TCTCATTAAAGCAGGACAAGCTTAGCAGTAGAACATTACTCTCTTC
AGO1-86977GFP-F	GTGGCTCAGGTGGCGGTACCATGGTGAGAAAGAGAAGAACGG
AGO1-86977-R	ATATCTCATTAAAGCAGGACTCAGCAGTAGAACATGACACG
AGO1IDR-AGO10C-R	AGCTTTAACAATGCATTTAGTTCCACTCTGTCCTTTACCAG
AGO10-cterminus-F	ACTAAATGCATTGTTAAAGCTAACC
AGO10IDR-AGO1C-R	AGCCTTCACAATGCAACGCTTTCCAAGTGTTCCAAATCCAG
AGO1--cterminus-F	AAGCGTTGCATTGTGAAG
SGS3-GFP-F	GC GGTCTCAAATGAGTTCTAGGGCTGGTCC
SGS3-GFP-R	GC GGTCTC ACGAACCATCATCTTCATTGTGAAGGC
nYFP86977-F	TTTACAATTATCGATACATGGTGAGCAAGGGCGA
nYFP86977-R	ATATCTCATTAAAGCAGGACTCACATTGATCTAATAGCCGCG
cYFP86977-F	TTTACAATTATCGATACATGAACGCGGCTATTAGATCAATG
cYFP86977-R	ATATCTCATTAAAGCAGGACTCACTTGTACAGCTCGTCCA
AGO10nYFP-F	GC GGTCTC A AATGCCGATTAGGCAAATGAA
AGO10nYFP-R	GC GGTCTC A AAGCTTAGCAGTAGAACATTACTCTCTTC
H2B-F	GC GGTCTC AAATGGCGAAGGCAGATAAGAAAC
H2B-R	GC GGTCTC ACGAACCAGAACTCGTAAACTTCGTAACC
NbAGO10a1-F	GGGGGTGGCTCAGGTGGCGGTACCATGCCCATAAGGCAGATGAAA
NbAGO10a1-R	TTCTCGCATATCTCATTAAAGCAGCTAACAATAAAACATTACTCTCTTCACG
NbAGO10a2-F	GGGGGTGGCTCAGGTGGCGGTACCATGCCTATAAGGCAGATGAAAGA
NbAGO10a2-R	TTCTCGCATATCTCATTAAAGCAGCTAACAATAAAACATTACTCTCTTCAC
NbAGO10b-F	GGGGGTGGCTCAGGTGGCGGTACCATGCCTCAGTGGCAAATG
NbAGO10b-R	TTCTCGCATATCTCATTAAAGCAGCTAGCAATAGAACATCACATTCTTCAC
TRVNbPDS-F	GGCCTCCATGGGGATCCGGTACCGAGAGTCCAAGGTAATTCAGCTTATC	VIGS assay
TRVNbPDSR	CTTCGGGACATGCCCGGGCCTCGAGTCAGGAAAATCAAAGCGGCTG
TRVNbAGO10a-F	GGCCTCCATGGGGATCCGGTACCGAGACTGATCTTGGTTTAATATCCCAATG
TRVNbAGO10a-R	CTTCGGGACATGCCCGGGCCTCGAGTTGAGCGCAAACAAGGCC
TRVNbAGO10b-F	GGCCTCCATGGGGATCCGGTACCGTCAGTGGAACATGGTAAATAAGAAAG
TRVNbAGO10b-R	CTTCGGGACATGCCCGGGCCTCGAGAAGAACCATTATTGTCAGGAAGAATG
TRVGFP-F	GGCCTCCATGGGGATCCGGTACCGTGAGCAAGGGCGAGGAG
TRVGFP-R	CTTCGGGACATGCCCGGGCCTCGAGGAAGAAGATGGTGCGCTCCTG
NbAGO10a-RT-F	CCTCAAGTTGGGCAGTGGAA	Realtime PCR of NbAGO10 genes
NbAGO10a-RT-R	ACAAAAGCCACGAGCAACAC
NbAGO10b-RT-F	GCATTCAAGAAAGCCACAGGA
NbAGO10b-RT-R	AGTCGTGTGTGGTGACGTTT
NbEF1α-RT-F	AGCTTTACCTCCCAAGTCATC
NbEF1α-RT-R	AGAACGCCTGTCAATCTTGG
